# Bacteriophage resistance evolution in a honey bee pathogen

**DOI:** 10.1101/2024.07.09.602782

**Authors:** Emma K. Spencer, Yva Eline, Lauren Saucedo, Kevin Linzan, Keera Paull, Craig R. Miller, Tracey L. Peters, James T. Van Leuven

**Author notes:** Corresponding authors –.

## Abstract

Honey bee (*Apis mellifera*) larvae are susceptible to the bacterial pathogen Paenibacillus larvae, which causes severe damage to bee colonies. Antibiotic treatment requires veterinary supervision in the United States, is not used in many parts of the world, perpetuates problems associated with antibiotic resistance, and can necessitate residual testing in bee products. There is interest in using bacteriophages to treat infected colonies (bacteriophage therapy) and several trials are promising. Nevertheless, the safety of using biological agents in the environment must be scrutinized. In this study we analyzed the ability of *P. larvae* to evolve resistance to several different bacteriophages. We found that bacteriophage resistance is rapidly developed in culture but often results in growth defects. Mutations in the bacteriophage-resistant isolates are concentrated in genes encoding potential surface receptors but are also observed in genes controlling general cellular functions, and in two cases—lysogeny. Testing one of these isolates in bee larvae, we found it to have reduced virulence compared to the parental *P. larvae* strain. We also found that bacteriophages are likely able to counteract resistance evolution. This work suggests that while bacteriophage-resistance may arise, its impact will likely be mitigated by reduced pathogenicity and secondary bacteriophage mutations that overcome resistance.
