## Supplemental Table 1 for "Bacteriophage resistance evolution in a honey bee pathogen"

### Sheet: Cross Resistance Streaking
Cross Resistance Streaking
	P. larvae Resistant Strains	Fernvirus				Halcoynevirus
		95% Similar				99% Similar
		Fern_IDv1	Will_IDv1	Xeni_IDv1	Vega_IDv1	Heat_IDv1	Scot_IDv1	Unit_IDv1
	Y3650 ANC
Fern_IDv1	F.r.Y3650 γb
	F.r.Y3650 x
	F.r.Y3650 z
Heat_IDv1	Heath.r.Y3650 α
	Heath.r.Y3650 β
	Heath.r.Y3650 y
	Heath.r.Y3650 x
	Heath.r.Y3650 z
Scot_IDv1	Soct.r.Y3650 β
	Soct.r.Y3650 γ
	Soct.r.Y3650 r
	Scot.r.Y3650 t
Unit_IDv1	Unity.r.Y3650 αb
	Unity.r.Y3650 x
	Unity.r.Y3650 z
	Unity.r.Y3650 l
	Unity.r.Y3650 m
	Unity.r.Y3650 o
Vega_IDv1	V.r.Y3650 αa
	V.r.Y3650 x
	V.r.Y3650 y
Will_IDv1	Wa.r.Y3650 α
	Wa.r.Y3650 x
	Wa.r.Y3650 z
Xeni_IDv1	XIII.r.Y3650 βa
	XIII.r.Y3650 βb
	XIII.r.Y3650 z
		Lysis
		No Lysis (Resistant)
		Partial lysis - some plqs formed
	5 uL nondilute culture streaked across 30-50 uL undilute phage stock (split up 4-8 lines)

### Sheet: Spot Plating Cross Resistance
Spot Plating Cross Resistance
	P. larvae Resistant Strains	Fernvirus				Halcoynevirus
		95% Similar				99% Similar				Phage Lysate Stock titers (pfu/mL)
		Fern_IDv1	Will_IDv1	Xeni_IDv1	Vega_IDv1	Heat_IDv1	Scot_IDv1	Unit_IDv1		Xeni_IDv1	5240000000
	Y3650 ANC									Vega_IDv1	1440000000
Fern_IDv1	F.r.Y3650 γb					~10 plqs				Unit_IDv1	1020000000
	F.r.Y3650 x	3 plqs								Heat_IDv1	8400000
	F.r.Y3650 z	1 plq	5-10 plqs			5-10 plqs				Will_IDv1	200000000
Heat_IDv1	Heath.r.Y3650 α						1 plq			Fern_IDv1	3600000
	Heath.r.Y3650 β						1 plq			Scot_IDv1	60000000
	Heath.r.Y3650 y									Phage stocks used
	Heath.r.Y3650 x						~20 plqs	2 plqs
	Heath.r.Y3650 z						~20 plqs	1 plq
Scot_IDv1	Soct.r.Y3650 β
	Scot.r.Y3650 γ
	Scot.r.Y3650 r						<50 plqs
	Scot.r.Y3650 t						~60 plqs
Unit_IDv1	Unity.r.Y3650 αb
	Unity.r.Y3650 x
	Unity.r.Y3650 z
	Unity.r.Y3650 l						~35 plqs
	Unity.r.Y3650 m						~40 plqs
	Unity.r.Y3650 o						~45 plqs
Vega_IDv1	V.r.Y3650 αa				4-6 plqs
	V.r.Y3650 x
	V.r.Y3650 y				4 plqs
Will_IDv1	Wa.r.Y3650 α
	Wa.r.Y3650 x
	Wa.r.Y3650 z
Xeni_IDv1	XIII.r.Y3650 βa
	XIII.r.Y3650 βb
	XIII.r.Y3650 z				2 plqs
		Lysis
		No Lysis (Resistant)
		Partial lysis - plqs present
	200 uL lawn O/N culture with 5 uL of undilute phage stock - in top agar

### Sheet: Titering
	Nov. 18	200 uL O/N lawn + 10 uL undilute Phage Stock
	P. larvae Resistant Strains	Fernvirus				Halcoynevirus				Phage Lysate Stock (pfu/mL)
		95% Similar				99% Similar				Xeni_IDv1	5240000000
		Fern_IDv1	Will_IDv1	Xeni_IDv1	Vega_IDv1	Heat_IDv1	Scot_IDv1	Unit_IDv1		Vega_IDv1	1440000000
	Y3650 ANC	Almost cleared	Complete Clearing	Complete Clearing	Complete Clearing	Almost cleared	Complete Clearing	Complete Clearing		Unit_IDv1	1020000000
Fern_IDv1	F.r.Y3650 γb	300		Cleared	Cleared	Cleared	Almost cleared	Cleared		Heat_IDv1	8400000
	F.r.Y3650 x	100	200	Cleared	Almost completely cleared	38000	Almost cleared	Cleared		Will_IDv1	200000000
	F.r.Y3650 z	Almost cleared	Almost cleared	Cleared	Cleared	Almost cleared	Cleared	Cleared		Fern_IDv1	3600000
Heat_IDv1	Heath.r.Y3650 α	1269000	Cleared	Cleared	TMTC	1500	700	5200		Scot_IDv1	60000000
	Heath.r.Y3650 β	800	200	Cleared	Cleared		400	1500
	Heath.r.Y3650 y	Cleared	Cleared	Cleared	Cleared	200	400	600
	Heath.r.Y3650 x	Almost cleared	Cleared	Cleared	Cleared	100	14800				Resistant - No plqs at 10 uL
	Heath.r.Y3650 z	Almost cleared	Cleared	Cleared	Cleared		20500				Very low titer on hosts
Scot_IDv1	Scot.r.Y3650 β	Cleared	Cleared	Cleared	Cleared	200	100	600			Lysis/Complete clearing
	Scot.r.Y3650 γ	Cleared	Cleared	Cleared	Cleared	100	100	400			Titer plates not completed
	Scot.r.Y3650 r	Almost cleared	Cleared	Cleared	Cleared	700	14400
	Scot.r.Y3650 t	Almost cleared	Cleared	Cleared	Cleared	600	14300	100
Unit_IDv1	Unity.r.Y3650 αb	Almost cleared	Cleared	Cleared	Cleared	400	200	600
	Unity.r.Y3650 x	Almost cleared	Cleared	Cleared	Cleared	300	700	900
	Unity.r.Y3650 z	Cleared	Cleared	Cleared	Cleared	900	500	500
	Unity.r.Y3650 l	Almost cleared	Cleared	Cleared	Cleared
	Unity.r.Y3650 m	770000	Cleared	Cleared	Cleared		17100
	Unity.r.Y3650 o	Almost cleared	Cleared	Cleared	Cleared	100	7000
Vega_IDv1	V.r.Y3650 αa	485000	5440000	1300	500	7100	4250000	Cleared
	V.r.Y3650 x	Almost cleared	Almost cleared	900	100	40000	Almost cleared	Cleared
	V.r.Y3650 y	Almost cleared	Cleared	100	200	545000	Almost cleared	Cleared
Will_IDv1	Wa.r.Y3650 α	300	400	Cleared		Almost cleared	2770000	Cleared
	Wa.r.Y3650 x	800	300	Almost cleared		96000	Almost cleared	Almost cleared
	Wa.r.Y3650 z	Cleared	Cleared	Cleared	Cleared	300	2400	4700
Xeni_IDv1	XIII.r.Y3650 βa	500	100	100	Almost cleared	15800	Almost cleared	Cleared
	XIII.r.Y3650 βb		200			82000	2720000	Cleared
	XIII.r.Y3650 z	616500	Cleared		1100	86000	Almost cleared	Cleared
