## Supplemental Table 2 for "Bacteriophage resistance evolution in a honey bee pathogen"

### Sheet: Full Spread Sheet
			1	2	3	4	5	6	7	8	9	10	11	12	13	14	15	16	17	18	19	20	21	22	23	24	25	26	27	28	29	30	31
		Y3650	F yb	F x	Hal αb	Hal βb	Hal γb	Heath α	Heath β	Heath γ	Heath x	Heath z	Scot.Vx α	Scot.Vx β	Scot.Vx #1	Scot β	Scot γ	Scot r	Scot t	Unity αb	Unity x	Unity z	Unity m	Unity o	V αa	V x	V y	Wa α	Wa x	Wa z	XIII βa	XIII βb	XIII z
	F yb - F	340000	500000
	F yb - Halcyone	140000	240000
	F x - F	400000		600000
	F x - Halcyone	320000		212000
	F x - Wa	2000000		800000
	Hal αb - Heath	2300			3200
	Hal αb - Scottie	70000			13000
	Hal βb - F	170000				320000
	Hal βb - Wa	430000				400000
	Hal βb - Hal	No plqs				100
	Hal βb - Scot	7500				9600
	Hal βb - Heath	No plqs				100
	Hal γb - Wa	430000					20000
	Hal γb - F	170000					10000
	Heath α - Heath	540						18000
	Heath α - Scot	No plqs						No Plqs
	Heath α - Unity	1280						82000
	Heath α - V	1940						96000
	Heath β - Scot	90000							90000
	Heath β - Unity	10000							20000
	Heath γ - Heath	10000								30000
	Heath γ - Scot	90000								110000
	Heath γ - Unity	20000								30000
	Heath x - Scot	200000									1200000
	Heath z - Scot	88000										36000
	Scot.Vx α - V	340000											320000
	Scot.Vx β - Scot	30000												20000
	Scot.Vx β - F	4000000												1200
	Scot.Vx β - V	150000												190000
	Scot.Vx β - Unity	110000												140000
	Scot.Vx β - XIII	9200												50000
	Scot.Vx #1 - XIII	3200													2820
	Scot.Vx #1 - V	1400													1000
	Scot.Vx #1 - Heath	10000													10000
	Scot β - Scot	3600														20000
	Scot β - Unity	2500														600
	Scot β - Heath	no plqs														40
	Scot γ - Scot	40000															36000
	Scot γ - Unity	190000															140000
	Scot γ - Heath	30000															2640
	Scot r - Scot																	800000
	Scot r - Heath	188000																304000
	Scot t - Scot	1000000																	6400000
	Scot t - Unity	76000																	146000
	Scot t - Heath	332000																	3600000
	Unity αb - Scot	220000																		78000
	Unity αb - Heath	186000																		102000
	Unity αb - Unity	92000																		86000
	Unity x - Scot	290000																			410000
	Unity x - Heath	90000																			190000
	Unity x - Unity	230000																			230000
	Unity z - Scot	240000																				240000
	Unity z - Heath	180000																				180000
	Unity z - Unity	50000																				50000
	Unity m - Scot	280000																					300000
	Unity o - Scot	1400000																						1400000
	V αa - F	2000000																							50000
	V αa - XIII	220																							No plqs
	V αa - Heath	4000																							3740
	V αa - Scot	230000																							132000
	V αa - V	6000																							2440
	V x - XIII	2000000																								136000
	V x - Heath	42000																								6000
	V x - V	10000																								10000
	V y - F	5000000																									3600000
	V y - XIII	190000																									122000
	V y - Heath	332000																									32000
	V y - V	232000																									240000
	Wa α -F	1500																										800
	Wa α - Wa	90000																										160000
	Wa α - Scot	90000																										80000
	Wa x - F	1800																											2600
	Wa x - Wa	260000																											200000
	Wa z - Unity	140000																												90000
	Wa z - Heath	6000																												11700
	Wa z - Scot	150000																												220000
	XIII βa - F	180000																													110000
	XIII βa - Wa	210000																													150000
	XIII βa - XIII	3800																													1900
	XIII βa - Heath	1000																													600
	XIII βb - Wa	6000000																														6000000
	XIII βb - Hal	240000																														310000
	XIII βb - Scot	20000																														40000
	XIII βb - Heath	1200																														2200
	XIII z - V	178000																															136000
	XIII z - Heath	20000																															10000

### Sheet: Abbreviated 
		Scot.Vx #1 - V	Scot.Vx #1 - XIII	Scot.Vx #1 - Heath	V	XIII	Heath
	Y3650	1400	3200	10000	1440000000	5240000000	8400000
1	Scot.Vx #1	1000	2820	10000	300	500	TMTC
		Scot γ - Scot	Scot γ - Heath	Scot γ - Unity	Scot	Heath	Unity
	Y3650	40000	30000	190000	60000000	8400000	1020000000
2	Scot γ	36000	2640	140000	100	100	400
		Scot β - Scot	Scot β - Heath	Scot β - Unity	Scot	Heath	Unity
	Y3650	3600	no plqs	2500	60000000	8400000	1020000000
3	Scot β	20000	40	600	100	200	600
		Scot.Vx α - V	V
	Y3650	340000	1440000000
4	Scot.Vx α	320000	500
		Scot.Vx β - V	Scot.Vx β - F	Scot.Vx β - Unity	Scot.Vx β - XIII	Scot.Vx β - Scot	V	F	Unity	XIII	Scot
	Y3650	150000	4000000	110000	9200	30000	1440000000	3600000	1020000000	5240000000	60000000
5	Scot.Vx β	190000	1200	140000	50000	20000	1700	60000	200	500	200
		Scot r - Heath	Scot r - Scot	Heath	Scot
	Y3650	188000		8400000	60000000
6	Scot r	304000	800000	700	14400
		Scot t - Scot	Scot t - Heath	Scot t - Unity	Scot	Heath	Unity
	Y3650	1000000	332000	76000	60000000	8400000	1020000000
7	Scot t	6400000	3600000	146000	14300	600	100
		XIII βa - F	XIII βa - Wa	XIII βa - XIII	XIII βa - Heath	F	Wa	XIII	Heath
	Y3650	180000	210000	3800	1000	3600000	200000000	5240000000	8400000
8	XIII βa	110000	150000	1900	600	500	100	100	15800
		XIII βb - Wa	XIII βb - Hal	XIII βb - Heath	XIII βb - Scot	Wa	Hal	Heath	Scot
	Y3650	6000000	240000	1200	20000	200000000	400000000	8400000	60000000
9	XIII βb	6000000	310000	2200	40000	200	200	TMTC	TMTC
		XIII z - Heath	XIII z - V	Heath	V
	Y3650	20000	178000	8400000	1440000000
10	XIII z	10000	136000	86000	1100
		Hal αb - Scot	Hal αb - Heath	Scot	Heath
	Y3650	70000	2300	60000000	8400000
11	Hal αb	13000	3200	TMTC	83600
		Hal βb - Scot	Hal βb - Hal	Hal βb - Wa	Hal βb - Heath	Hal βb - F	Scot	Hal	Wa	Heath	F
	Y3650	7500	No plqs	430000	No plqs	170000	60000000	400000000	200000000	8400000	3600000
12	Hal βb	9600	100	400000	100	320000	TMTC	/	/	25100	/
		Hal γb - Wa	Hal γb - F	Wa	F
	Y3650	30000	7800	200000000	3600000
13	Hal γb	20000	10000	100	/
		F γb - F	F γb - Hal	F	Hal
	Y3650	340000	140000	3600000	400000000
14	F γb	500000	240000	300	23000
		F x - F	F x - Hal	F x - Wa	F	Hal	Wa
	Y3650	400000	320000	2000000	3600000	400000000	200000000
15	F x	600000	212000	800000	100	TMTC	200
		Heath α - V	Heath α - Scot	Heath α - Heath	Heath α - Unity	V	Scot	Heath	Unity
	Y3650	1940	No plqs	540	1280	1440000000	60000000	8400000	1020000000
16	Heath α	96000	No plqs	18000	82000	TMTC	700	1500	5200
		Heath β - Unity	Heath β - Scot	Unity	Scot
	Y3650	10000	90000	1020000000	60000000
17	Heath β	20000	220000	1500	400
		Heath γ - Heath	Heath γ - Unity	Heath γ - Scot	Heath	Unity	Scot
	Y3650	10000	20000	90000	8400000	1020000000	60000000
18	Heath γ	30000	30000	110000	200	600	400
		Heath x - Scot	Scot
	Y3650	200000	60000000
19	Heath x	1200000	14800
		Heath z - Scot	Scot
	Y3650	88000	60000000
20	Heath z	36000	20500
		Unity αb - Scot	Unity αb - Heath	Unity αb - Unity	Scot	Heath	Unity
	Y3650	220000	186000	92000	60000000	8400000	1020000000
21	Unity ab	78000	102000	86000	200	400	600
		Unity x - Scot	Unity x - Heath	Unity x - Unity	Scot	Heath	Unity
	Y3650	290000	90000	80000	60000000	8400000	1020000000
22	Unity x	410000	190000	230000	700	300	900
		Unity z - Scot	Unity z - Heath	Unity z - Unity	Scot	Heath	Unity
	Y3650	200000	30000	20000	60000000	8400000	1020000000
23	Unity z	240000	180000	50000	500	900	500
		Unity m - Scot	Scot
	Y3650		60000000
24	Unity m		17100
		Unity o - Scot	Scot
	Y3650		60000000
25	Unity o		7000
		Wa α - F	Wa α - Wa	Wa α - Scot	F	Wa	Scot
	Y3650	1500	90000	90000	3600000	200000000	60000000
26	Wa α	800	160000	80000	300	400	TMTC
		Wa x - F	Wa x - Wa	F	Wa
	Y3650	1800	260000	3600000	200000000
27	Wa x	2600	200000	800	300
		Wa z -Heath	Wa z - Unity	Wa z - Scot	Heath	Unity	Scot
	Y3650	6000	140000	150000	8400000	1020000000	60000000
28	Wa z	11700	90000	220000	300	4700	2400
		V αa - F	V αa - XIII	V αa - Heath	V αa - Scot	V αa - V	F	XIII	Heath	Scot	V
	Y3650	2000000	220	4000	230000	6000	3600000	5240000000	8400000	60000000	1440000000
29	V αa	50000	No plaques	3740	132000	2440	TMTC	1300	7100	TMTC	500
		V x - XIII	V x - Heath	V x - V	XIII	Heath	V
	Y3650	2000000	42000	10000	5240000000	8400000	1440000000
30	V x	136000	6000	4000	900	TMTC	100
		V y - F	V y - XIII	V y - Heath	V y - V	F	XIII	Heath	V
	Y3650	5000000	190000	332000	232000	3600000	5240000000	8400000	1440000000
31	V y	3600000	122000	32000	400000	TMTC	100	TMTC	200

### Sheet: OnOneHost
host	titer3650	resistantHost	phage	evolvedPlaque
Scot γ	40000	36000	Scot	y
Scot γ	60000000	100	Scot	n
Scot β	3600	20000	Scot	y
Scot β	60000000	100	Scot	n
Scot r		800000	Scot	y
Scot r	60000000	14400	Scot	n
Scot t	1000000	6400000	Scot	y
Scot t	60000000	14300	Scot	n
XIII βa	3800	1900	XIII	y
XIII βa	5240000000	100	XIII	n
Hal βb		100	Hal	y
Hal βb	400000000	1	Hal	n
F γb	340000	500000	F	y
F γb	3600000	300	F	n
F x	400000	600000	F	y
F x	3600000	100	F	n
Heath α	540	18000	Heath	y
Heath α	8400000	1500	Heath	n
Heath γ	10000	30000	Heath	y
Heath γ	8400000	200	Heath	n
Unity αb	92000	86000	Unity	y
Unity αb	1020000000	600	Unity	n
Unity x	80000	230000	Unity	y
Unity x	1020000000	900	Unity	n
Unity z	20000	50000	Unity	y
Unity z	1020000000	500	Unity	n
Wa α	90000	160000	Wa	y
Wa α	200000000	400	Wa	n
Wa x	260000	200000	Wa	y
Wa x	200000000	300	Wa	n
V αa	6000	2440	V	y
V αa	1440000000	500	V	n
V x	10000	4000	V	y
V x	1440000000	100	V	n
V y	232000	400000	V	y
V y	1440000000	200	V	n

### Sheet: CrossHostEOP
host	titer3650	resistantHost	phage	evolvedPlaque	relativeEOP	logEOP	diffFromAnc
Scot γ	60000000	100	Scot	n	1.66667e-06	-5.77815	0
Scot γ	8400000	100	Heath	n	1.19048e-05	-4.92428	-0.853872
Scot γ	1020000000	400	Unity	n	3.92157e-07	-6.40654	0.628389
Scot β	60000000	100	Scot	n	1.66667e-06	-5.77815	0
Scot β	8400000	200	Heath	n	2.38095e-05	-4.62325	-1.1549
Scot β	1020000000	600	Unity	n	5.88235e-07	-6.23045	0.452298
Scot r	60000000	14400	Scot	n	0.00024	-3.61979	0
Scot r	8400000	700	Heath	n	8.33333e-05	-4.07918	0.459392
Scot t	60000000	14300	Scot	n	0.000238333	-3.62282	0
Scot t	8400000	600	Heath	n	7.14286e-05	-4.14613	0.523313
Scot t	1020000000	100	Unity	n	9.80392e-08	-7.0086	3.38578
XIII βa	5240000000	100	XIII	n	1.9084e-08	-7.71933	0
XIII βa	3600000	500	F	n	0.000138889	-3.85733	-3.862
XIII βa	200000000	100	Wa	n	5e-07	-6.30103	-1.4183
XIII βa	8400000	15800	Heath	n	0.00188095	-2.72562	-4.99371
XIII βb	5240000000	1	XIII	n	1.9084e-10	-9.71933	0
XIII βb	200000000	200	Wa	n	1e-06	-6	-3.71933
XIII βb	400000000	200	Hal	n	5e-07	-6.30103	-3.4183
XIII z	5240000000	1	XIII	n	1.9084e-10	-9.71933	0
XIII z	8400000	86000	Heath	n	0.0102381	-1.98978	-7.72955
XIII z	1440000000	1100	V	n	7.63889e-07	-6.11697	-3.60236
F x	3600000	100	F	n	2.77778e-05	-4.5563	0
F x	200000000	200	Wa	n	1e-06	-6	1.4437
Heath α	8400000	1500	Heath	n	0.000178571	-3.74819	0
Heath α	60000000	700	Scot	n	1.16667e-05	-4.93305	1.18487
Heath α	1020000000	5200	Unity	n	5.09804e-06	-5.2926	1.54441
Heath β	8400000	1	Heath	n	1.19048e-07	-6.92428	0
Heath β	1020000000	1500	Unity	n	1.47059e-06	-5.83251	-1.09177
Heath β	60000000	400	Scot	n	6.66667e-06	-5.17609	-1.74819
Heath γ	8400000	200	Heath	n	2.38095e-05	-4.62325	0
Heath γ	1020000000	600	Unity	n	5.88235e-07	-6.23045	1.6072
Heath γ	60000000	400	Scot	n	6.66667e-06	-5.17609	0.552842
Heath x	8400000	1	Heath	n	1.19048e-07	-6.92428	0
Heath x	60000000	14800	Scot	n	0.000246667	-3.60789	-3.31639
Heath z	8400000	1	Heath	n	1.19048e-07	-6.92428	0
Heath z	60000000	20500	Scot	n	0.000341667	-3.4664	-3.45788
Unity ab	60000000	200	Scot	n	3.33333e-06	-5.47712	0
Unity ab	8400000	400	Heath	n	4.7619e-05	-4.32222	-1.1549
Unity ab	1020000000	600	Unity	n	5.88235e-07	-6.23045	0.753328
Unity x	1020000000	900	Unity	n	8.82353e-07	-6.05436	0
Unity x	60000000	700	Scot	n	1.16667e-05	-4.93305	-1.1213
Unity x	8400000	300	Heath	n	3.57143e-05	-4.44716	-1.6072
Unity z	1020000000	500	Unity	n	4.90196e-07	-6.30963	0
Unity z	60000000	500	Scot	n	8.33333e-06	-5.07918	-1.23045
Unity z	8400000	900	Heath	n	0.000107143	-3.97004	-2.33959
Unity m	1020000000	1	Unity	n	9.80392e-10	-9.0086	0
Unity m	60000000	17100	Scot	n	0.000285	-3.54516	-5.46345
Unity o	1020000000	1	Unity	n	9.80392e-10	-9.0086	0
Unity o	60000000	7000	Scot	n	0.000116667	-3.93305	-5.07555
Wa α	200000000	400	Wa	n	2e-06	-5.69897	0
Wa α	3600000	300	F	n	8.33333e-05	-4.07918	-1.61979
Wa x	200000000	300	Wa	n	1.5e-06	-5.82391	0
Wa x	3600000	800	F	n	0.000222222	-3.65321	-2.1707
Wa z	200000000	1	Wa	n	5e-09	-8.30103	0
Wa z	8400000	300	Heath	n	3.57143e-05	-4.44716	-3.85387
Wa z	1020000000	4700	Unity	n	4.60784e-06	-5.3365	-2.96453
Wa z	60000000	2400	Scot	n	4e-05	-4.39794	-3.90309
V αa	1440000000	500	V	n	3.47222e-07	-6.45939	0
V αa	5240000000	1300	XIII	n	2.48092e-07	-6.60539	0.145995
V αa	8400000	7100	Heath	n	0.000845238	-3.07302	-3.38637
V x	1440000000	100	V	n	6.94444e-08	-7.15836	0
V x	5240000000	900	XIII	n	1.71756e-07	-6.76509	-0.393274
V y	1440000000	200	V	n	1.38889e-07	-6.85733	0
V y	5240000000	100	XIII	n	1.9084e-08	-7.71933	0.861999

### Sheet: CrossHostSurvivorEOP
challenge_phage	alt_phage	start	end
Scot γ	Heath	540000	7390
Scot γ	Unity	540000	1880000
Scot β	Unity	3.33333e+06	408000
Scot t	Heath	26853.1	151807
Scot t	Unity	26853.1	19600000
XIII βa	F	26200000	4400
XIII βa	Wa	26200000	1.42857e+06
XIII βa	Heath	26200000	318.987
F x	Wa	54000	400000
Heath α	Unity	186667	1.25661e+07
Heath γ	Unity	126000	2550000
Heath γ	Scot	126000	183333
Unity αb	Scot	1.58913e+06	106364
Unity αb	Heath	1.58913e+06	11516.1
Unity x	Scot	3.25833e+06	121182
Unity x	Heath	3.25833e+06	59111.1
Unity z	Scot	5100000	144000
Unity z	Heath	5100000	56000
Wa α	F	888889	6400
Wa x	F	3461.54	1.87778
V αa	Heath	1171200	1106.2
V x	XIII	5.76e+06	395911
V y	XIII	1.24138e+07	3.36463e+07
