## Supplemental Table 4 for "Bacteriophage resistance evolution in a honey bee pathogen"

### Sheet: Sheet1
Host	Maximum Density Effect Size	Doubling Time Effect Size	Lag Time Effect Size
Fern_IDv1 resistant isolate x	not significant	not significant	-0.36
Fern_IDv1 resistant isolate yb	-0.29	not significant	not significant
Fern_IDv1 resistant isolate z	not significant	not significant	-0.36
Scot_IDv1 resistant isolate B	-0.19	0.42	not significant
Scot_IDv1 resistant isolate y	not significant	not significant	not significant
Unit_IDv1 resistant isolate ab	not significant	not significant	-0.36
Unit_IDv1 resistant isolate x	not significant	not significant	not significant
Unit_IDv1 resistant isolate y	-0.19	0.46	-0.53
Unit_IDv1 resistant isolate z	-0.18	not significant	-0.3
Vega_IDv1 resistant isolate aa	not significant	not significant	not significant
Vega_IDv1 resistant isolate x	-0.17	not significant	not significant
Vega_IDv1 resistant isolate y	-0.29	not significant	not significant
Xeni_IDv1 resistant isolate Ba	not significant	not significant	not significant
Xeni_IDv1 resistant isolate Bb	0.24	not significant	not significant
